# Orchard management alters citrus root and rhizosphere microbiomes with functional consequences for plant performance

**DOI:** 10.64898/2026.04.14.717254

**Authors:** Nichole Ginnan, Riley Jones, Jessica Wu-Woods, Tariq Pervaiz, Ashraf El-kereamy, Vanessa E.T.M. Ashworth, M. Imran Hamid, Emma K. Dawson, Sarah L. Strauss, Jason Stajich, Philippe Rolshausen, M. Caroline Roper

## Abstract

Agricultural management practices act as ecological disturbances that can restructure soil and plant-associated microbial communities, but the functional consequences of these microbial shifts on crop performance remain poorly understood. Here, we examined how common orchard inputs, including wood mulch, glyphosate, and humic acid, affect citrus root and rhizosphere microbiomes and tree performance over a three-year field experiment. Mulch emerged as the dominant driver of microbiome structure, significantly altering bacterial and fungal community composition and increasing rhizosphere alpha diversity. Root microbiomes remained comparatively stable, suggesting stronger host selective forces within root tissues. Mulched rhizospheres were enriched with saprotrophic fungi and metabolically diverse bacteria, while non-mulched soils contained taxa typically associated with nutrient cycling, like *Rhizobium*, *Sphingomonas*, and *Nitrososphaera*. Interactions between mulch and glyphosate further reshaped bacterial communities and corresponded with reduced tree physiological performance, including photosynthesis rates. To verify whether these microbial shifts were contributing to these plant phenotype changes, we conducted a greenhouse experiment using field-derived soil microbiota. Active microbiota from mulch-treated soils reduced citrus seedling establishment and root growth relative to microbiota from non-mulched soils, whereas heat-killed controls eliminated these negative effects, demonstrating a causal relationship between management-induced microbiota changes and decreases in plant performance. In contrast, humic acid influenced plant growth primarily through direct abiotic effects rather than microbial community-level traits. Together, our results show that orchard management practices can restructure citrus microbiomes and generate community-level traits that influence plant performance, highlighting the importance of incorporating microbial ecology and microbiome information when designing and testing crop management strategies.
