## Supplemental Table S1 for "Orchard management alters citrus root and rhizosphere microbiomes with functional consequences for plant performance"

### Sheet: Alpha div
# Shannon Diversity - Bacteria roots ####
lmer(Shannon~Mulch*Glyphosate+Humic + z_logObs + (1|Timepoint))
	Sum Sq	Mean Sq	NumDF	DenDF	F value	Pr(>F)
Mulch	0.3063	0.3063	1	77.409	1.5856	0.2117
Glyphosate	0.0928	0.0928	1	78.382	0.4801	0.4904
Humic	0.0055	0.0055	1	78.405	0.0283	0.8668
z_logObs	8.0621	8.0621	1	59.193	41.7308	2.18e-08	***
Mulch:Glyphosate	0.7946	0.7946	1	77.291	4.1131	0.046	*
# Shannon Diversity - Bacteria rhizosphere ####
lmer(Shannon~Mulch+Humic*Glyphosate + z_logObs + (1|Timepoint))
	Sum Sq	Mean Sq	NumDF	DenDF	F value	Pr(>F)
Mulch	0.5427	0.5427	1	77.142	8.4934	0.004662	**
Humic	0.2121	0.2121	1	77.032	3.3199	0.072329	.
Glyphosate	0.0104	0.0104	1	77.656	0.1624	0.688075
z_logObs	4.1462	4.1462	1	78.14	64.8837	7.28e-12	***
Humic:Glyphosate	0.2532	0.2532	1	77.529	3.9618	0.050069	.
# Shannon Diversity - Fungi roots ####
lmer(Shannon~Mulch+Glyphosate*Humic_acid + z_logObs + (1|Timepoint))
	Sum Sq	Mean Sq	NumDF	DenDF	F value	Pr(>F)
Mulch	0.3521	0.3521	1	82.003	0.6639	0.41755
Glyphosate	1.8669	1.8669	1	82.04	3.5206	0.06417	.
Humic_acid	0.7915	0.7915	1	82.17	1.4927	0.2253
z_logObs	14.1164	14.1164	1	82.823	26.6201	1.67e-06	***
Glyphosate:Humic_acid	1.5299	1.5299	1	82.036	2.8851	0.09319	.
# Shannon Diversity - Fungi rhizosphere ####
lmer(Shannon~Mulch+Humic_acid+Glyphosate + z_logObs + (1|Timepoint))
	Sum Sq	Mean Sq	NumDF	DenDF	F value	Pr(>F)
Mulch	0.723	0.723	1	87.071	0.9877	0.32305
Humic_acid	0.274	0.274	1	87.303	0.3745	0.54217
Glyphosate	2.659	2.659	1	86.965	3.635	0.05988	.
z_logObs	37.414	37.414	1	88.746	51.1467	2.33e-10	***
# Inverse Simpson Index - Bacteria roots ####
lm(log10(InvSimpson)~Mulch*Glyphosate+Humic + z_logObs)
	Df	Sum Sq	Mean Sq	F value	Pr(>F)
Mulch	1	0.0669	0.06691	1.3608	0.246953
Glyphosate	1	0.0031	0.00308	0.0626	0.803028
Humic	1	0.001	0.001	0.0203	0.887142
z_logObs	1	0.7533	0.75332	15.3213	0.0001928	***
Mulch:Glyphosate	1	0.1563	0.15627	3.1782	0.078519	.
Residuals	78	3.8351	0.04917
# Inverse Simpson Index - Bacteria rhizosphere ####
lmer(InvSimpson~Mulch+Humic*Glyphosate + z_logObs + (1|Timepoint))
	Sum Sq	Mean Sq	NumDF	DenDF	F value	Pr(>F)
Mulch	5172	5172	1	82.975	2.0643	0.15454
Humic	3414	3414	1	82.934	1.3627	0.24642
Glyphosate	176	176	1	83.693	0.0701	0.79188
z_logObs	63925	63925	1	83.447	25.5146	2.55e-06	***
Humic:Glyphosate	17373	17373	1	83.491	6.9342	0.01007	*
# Inverse Simpson Index - Fungi roots ####
lmer(log(InvSimpson)~Mulch+Glyphosate+Humic_acid + z_logObs + (1|Timepoint))
	Sum Sq	Mean Sq	NumDF	DenDF	F value	Pr(>F)
Mulch	0.9838	0.9838	1	79.992	2.5005	0.117753
Glyphosate	0.6263	0.6263	1	80.03	1.5919	0.210713
Humic_acid	0.0177	0.0177	1	80.22	0.0449	0.832655
z_logObs	6.442	6.442	1	80.801	16.3742	0.0001183	***
# Inverse Simpson Index - Fungi rhizosphere ####
lmer(log(InvSimpson)~Mulch+Humic_acid+Glyphosate + z_logObs + (1|Timepoint))
	Sum Sq	Mean Sq	NumDF	DenDF	F value	Pr(>F)
Mulch	2.8772	2.8772	1	78.006	5.8707	0.01771	*
Humic_acid	0.6119	0.6119	1	78.181	1.2484	0.26727
Glyphosate	1.7228	1.7228	1	77.978	3.5151	0.06455	.
z_logObs	9.5529	9.5529	1	78.846	19.4918	3.18e-05	***

### Sheet: Beta div
# Bacteria roots ####
~Mulch*Glyphosate+Humic+Condition(scale(logObs))+Condition(Timepoint)
	Df	Variance	F	Pr(>F)
Model	4	208.13	1.5803	0.001	***
Residual	81	2667.1
by = term
	Df	Variance	F	Pr(>F)
Mulch	1	80.03	2.4306	0.001	***
Glyphosate	1	39.99	1.2146	0.085	.
Humic	1	49.04	1.4892	0.012	*
Mulch:Glyphosate	1	39.07	1.1866	0.089	.
Residual	81	2667.1
# Bacteria rhizosphere ####
~Mulch*Glyphosate+Mulch*Humic+Condition(scale(logObs))+Condition(Timepoint)
	Df	Variance	F	Pr(>F)
Model	5	585.1	1.9817	0.001	***
Residual	86	5078.6
by = term
	Df	Variance	F	Pr(>F)
Mulch	1	226.8	3.8411	0.001	***
Glyphosate	1	70.2	1.1892	0.099	.
Humic	1	101.4	1.717	0.002	**
Mulch:Glyphosate	1	99.1	1.6775	0.001	***
Mulch:Humic	1	87.6	1.4839	0.014	*
Residual	86	5078.6
# Fungi roots ####
~Mulch+Glyphosate+Humic_acid+Condition(scale(logObs))+Condition(Timepoint)
	Df	Variance	F	Pr(>F)
Model	3	55.37	1.5893	0.001	***
Residual	85	987.15
by = term
	Df	Variance	F	Pr(>F)
Mulch	1	25.41	2.1879	0.004	**
Glyphosate	1	17.6	1.5152	0.042	*
Humic_acid	1	12.37	1.0649	0.277
Residual	85	987.15
# Fungi rhizosphere ####
~Mulch+Glyphosate+Humic_acid+Condition(scale(logObs))+Condition(Timepoint)
	Df	Variance	F	Pr(>F)
Model	3	176.26	2.4285	0.001	***
Residual	88	2128.95
by = term
	Df	Variance	F	Pr(>F)
Mulch	1	119.21	4.9277	0.001	***
Glyphosate	1	35.87	1.4826	0.061	.
Humic_acid	1	21.18	0.8753	0.591
Residual	88	2128.95

### Sheet: Field Physiology
Mean weight of fruit:
lmer( fruit_weight ~ mulch * glyphosate + (1| year))
Type III Analysis of Variance Table with Satterthwaite's method
	Sum Sq	Mean Sq	NumDF	DenDF	F value	Pr(>F)
mulch	537.07	537.07	1	123	5.6723	0.01877	*
glyphosate	8.03	8.03	1	123	0.0848	0.77136
mulch:glyphosate	398	398	1	123	4.2035	0.04247	*
Weed biomass dry weight:
lm( weed_biomass ~ mulch * glyphosate)
Analysis of Variance Table:
	Df	Sum Sq	Mean Sq	F value	Pr(>F)
mulch	1	26.9897	26.9897	87.1931	5.293e-12	***
glyphosate	1	3.8238	3.8238	12.3534	0.001033	**
mulch:glyphosate	1	2.5667	2.5667	8.2921	0.006128	**
Residuals	44	13.6197	0.3095
Carbon assimilation:
lmer( assimilation ~ mulch * glyphosate + (1| year))
Type III Analysis of Variance Table with Satterthwaite's method
	Sum Sq	Mean Sq	NumDF	DenDF	F value	Pr(>F)
mulch	18.2078	18.2078	1	185.9	21.5985	6.353e-06	***
glyphosate	5.9424	5.9424	1	185.9	7.0491	0.008619	**
mulch:glyphosate	1.6401	1.6401	1	185.9	1.9455	0.164739
Transpiration:
lmer( transpiration ~ mulch * glyphosate + (1| year))
Type III Analysis of Variance Table with Satterthwaite's method
	Sum Sq	Mean Sq	NumDF	DenDF	F value	Pr(>F)
mulch	8.3922	8.3922	1	185.95	10.0585	0.0017741	**
glyphosate	10.5082	10.5082	1	185.95	12.5947	0.0004898	***
mulch:glyphosate	0.5427	0.5427	1	185.95	0.6505	0.420981
Signif. codes: 0 ‘***’ 0.001 ‘**’ 0.01 ‘*’ 0.05 ‘.’ 0.1 ‘ ’ 1

### Sheet: Greenhouse plants
## established #### binary response model ####
# only active microbe treatments
glm(established ~ mulch * gly *humic, family = binomial("logit"),method = "brglmFit")
#Analysis of Deviance Table
	Df	Deviance	Resid. Df	Resid. Dev	Pr(>Chi)
NULL			127	174.308
mulch	1	50.01	126	124.298	1.53e-12	***
gly	1	10.242	125	114.055	0.0013725	**
humic	1	5.572	124	108.484	0.0182537	*
mulch:gly	1	13.899	123	94.585	0.0001929	***
mulch:humic	1	1.489	122	93.096	0.222389
gly:humic	1	0.869	121	92.227	0.351301
mulch:gly:humic	1	2.81	120	89.417	0.093687	.
### Root biomass #####
lm(rt_mass_g ~ mulch*gly*Active.or.killed+humic)
	Df	Sum Sq	Mean Sq	F value	Pr(>F)
mulch	1	0.00121	0.00121	0.2922	0.589529
gly	1	0.00039	0.00039	0.0935	0.760162
Active.or.killed	1	0.3415	0.3415	82.4715	2.56e-16	***
humic	1	0.05486	0.05486	13.2494	0.000361	***
mulch:gly	1	0.00124	0.00124	0.2996	0.584876
mulch:Active.or.killed	1	0.03178	0.03178	7.6746	0.00622	**
gly:Active.or.killed	1	0.00395	0.00395	0.9535	0.330222
mulch:gly:Active.or.killed	1	0.01669	0.01669	4.0294	0.04629	*
Residuals	171	0.70809	0.00414
### Shoot biomass #####
lmer(sht_mass_g ~ mulch*Active.or.killed*humic+ (1|Block))
	Sum Sq	Mean Sq	NumDF	DenDF	F value	Pr(>F)
mulch	0.014034	0.014034	1	165.3	6.4381	0.0121	*
Active.or.killed	0.051825	0.051825	1	165.38	23.7741	2.53e-06	***
humic	0.038529	0.038529	1	166.13	17.675	4.27e-05	***
mulch:Active.or.killed	0.008686	0.008686	1	165.67	3.9844	0.04756	*
mulch:humic	0.002827	0.002827	1	165.84	1.297	0.2564
Active.or.killed:humic	0.004746	0.004746	1	166.57	2.1773	0.14195
mulch:Active.or.killed:humic	0.01343	0.01343	1	166.2	6.1609	0.01405	*
### Shoot height #####
lmer(ht_cm ~ mulch * Active.or.killed * humic + (1|Block))
.	Sum Sq	Mean Sq	NumDF	DenDF	F value	Pr(>F)
mulch	18.897	18.897	1	165.24	11.7604	0.000764	***
Active.or.killed	34.333	34.333	1	165.17	21.367	7.61e-06	***
humic	47.157	47.157	1	166.03	29.3481	2.09e-07	***
mulch:Active.or.killed	14.585	14.585	1	165.72	9.0768	0.002995	**
mulch:humic	14.294	14.294	1	165.94	8.8956	0.00329	**
Active.or.killed:humic	5.543	5.543	1	166.37	3.4499	0.065022	.
mulch:Active.or.killed:humic	29.38	29.38	1	166.23	18.2844	3.2e-05	***
