## Supplemental Table S3 for "Orchard management alters citrus root and rhizosphere microbiomes with functional consequences for plant performance"

### Sheet: Fruit_weight
Year	Row	Tree	treatment_code	Fruit_weight	N_of_Fruits	fruit_weight_per_tree	mulch	glyphosate	humic
2022	1	2	CCC	68.8704	2686	184986	control	control	control
2022	1	2	CCH	86.7149	1955	169528	control	control	humic
2022	1	2	CGC	70.8307	2255	159723	control	glyphosate	control
2022	1	2	CGH	63.7873	2729	174076	control	glyphosate	humic
2022	1	2	MCC	71.1086	2285	162483	mulch	control	control
2022	1	2	MCH	72.5149	2348	170265	mulch	control	humic
2022	1	2	MGC	77.6437	2075	161111	mulch	glyphosate	control
2022	1	2	MGH	68.624	2010	137934	mulch	glyphosate	humic
2022	1	3	CCC	65.0177	2604	169306	control	control	control
2022	1	3	CCH	81.6978	1707	139458	control	control	humic
2022	1	3	CGC	69.2023	2797	193420	control	glyphosate	control
2022	1	3	CGH	70.7957	2397	169697	control	glyphosate	humic
2022	1	3	MCC	71.2676	2038	145243	mulch	control	control
2022	1	3	MCH	82.6817	1742	144032	mulch	control	humic
2022	1	3	MGC	74.6391	1806	134798	mulch	glyphosate	control
2022	1	3	MGH	76.8118	1493	114680	mulch	glyphosate	humic
2022	2	2	CCC	78.1218	2715	212101	control	control	control
2022	2	2	CCH	80.9488	2681	217024	control	control	humic
2022	2	2	CGC	73.1926	2353	172222	control	glyphosate	control
2022	2	2	CGH	85.1829	1532	130500	control	glyphosate	humic
2022	2	2	MCC	80.5117	2247	180910	mulch	control	control
2022	2	2	MCH	93.0017	1259	117089	mulch	control	humic
2022	2	2	MGC	85.9798	1017	87441.5	mulch	glyphosate	control
2022	2	2	MGH	83.279	738	61459.9	mulch	glyphosate	humic
2022	2	3	CCC	73.9336	2639	195111	control	control	control
2022	2	3	CCH	72.3678	3250	235195	control	control	humic
2022	2	3	CGC	85.4765	1974	168731	control	glyphosate	control
2022	2	3	CGH	73.4995	2960	217558	control	glyphosate	humic
2022	2	3	MCC	87.3697	1286	112357	mulch	control	control
2022	2	3	MCH	88.7583	1253	111214	mulch	control	humic
2022	2	3	MGC	85.0926	886	75392	mulch	glyphosate	control
2022	2	3	MGH	80.4114	1378	110807	mulch	glyphosate	humic
2022	3	2	CCC	81.7769	2224	181872	control	control	control
2022	3	2	CCH	77.9104	2847	221811	control	control	humic
2022	3	2	CGC	70.1713	2066	144974	control	glyphosate	control
2022	3	2	CGH	75.7869	2796	211900	control	glyphosate	humic
2022	3	2	MCC	84.4866	1743	147260	mulch	control	control
2022	3	2	MCH	92.8388	1141	105929	mulch	control	humic
2022	3	2	MGC	92.2613	829	76484.6	mulch	glyphosate	control
2022	3	2	MGH	98.4262	791	77855.1	mulch	glyphosate	humic
2022	3	3	CCC	86.0226	1922	165335	control	control	control
2022	3	3	CCH	91.882	1370	125878	control	control	humic
2022	3	3	CGC	67.5984	2659	179744	control	glyphosate	control
2022	3	3	CGH	76.6341	2468	189133	control	glyphosate	humic
2022	3	3	MCC	81.3605	1974	160606	mulch	control	control
2022	3	3	MCH	94.0298	681	64034.3	mulch	control	humic
2022	3	3	MGC	91.8956	1069	98236.4	mulch	glyphosate	control
2022	3	3	MGH	93.9981	675	63448.7	mulch	glyphosate	humic
2022	4	2	CCC	86.065	2031	174798	control	control	control
2022	4	2	CCH	76.4515	2006	153362	control	control	humic
2022	4	2	CGC	71.3101	2123	143119	control	glyphosate	control
2022	4	2	CGH	81.1444	1549	125693	control	glyphosate	humic
2022	4	2	MCC	79.617	817	65047.1	mulch	control	control
2022	4	2	MCH	95.6997	672	64310.2	mulch	control	humic
2022	4	2	MGC	87.9854	1024	90097	mulch	glyphosate	control
2022	4	2	MGH	86.1897	1125	96963.4	mulch	glyphosate	humic
2022	4	3	CCC	89.164	1438	128218	control	control	control
2022	4	3	CCH	130.76	1912	125072	control	control	humic
2022	4	3	CGC	70.4671	2007	141427	control	glyphosate	control
2022	4	3	CGH	78.037	2194	171213	control	glyphosate	humic
2022	4	3	MCC	84.6906	554	46918.6	mulch	control	control
2022	4	3	MCH	88.4995	1141	100978	mulch	control	humic
2022	4	3	MGC	95.0079	668	63465.3	mulch	glyphosate	control
2022	4	3	MGH	85.4058	1156	98729.1	mulch	glyphosate	humic
2023	1	2	CCC	68.8704	2686	184986	control	control	control
2023	1	2	CCH	86.7149	1955	169528	control	control	humic
2023	1	2	CGC	70.8307	2255	159723	control	glyphosate	control
2023	1	2	CGH	63.7873	2729	174076	control	glyphosate	humic
2023	1	2	MCC	71.1086	2285	162483	mulch	control	control
2023	1	2	MCH	72.5149	2348	170265	mulch	control	humic
2023	1	2	MGC	77.6437	2075	161111	mulch	glyphosate	control
2023	1	2	MGH	68.624	2010	137934	mulch	glyphosate	humic
2023	1	3	CCC	65.0177	2604	169306	control	control	control
2023	1	3	CCH	81.6978	1707	139458	control	control	humic
2023	1	3	CGC	69.2023	2797	193420	control	glyphosate	control
2023	1	3	CGH	70.7957	2397	169697	control	glyphosate	humic
2023	1	3	MCC	71.2676	2038	145243	mulch	control	control
2023	1	3	MCH	82.6817	1742	144032	mulch	control	humic
2023	1	3	MGC	74.6391	1806	134798	mulch	glyphosate	control
2023	1	3	MGH	76.8118	1493	114680	mulch	glyphosate	humic
2023	2	2	CCC	78.1218	2715	212101	control	control	control
2023	2	2	CCH	80.9488	2681	217024	control	control	humic
2023	2	2	CGC	73.1926	2353	172222	control	glyphosate	control
2023	2	2	CGH	85.1829	1532	130500	control	glyphosate	humic
2023	2	2	MCC	80.5117	2247	180910	mulch	control	control
2023	2	2	MCH	93.0017	1259	117089	mulch	control	humic
2023	2	2	MGC	85.9798	1017	87441.5	mulch	glyphosate	control
2023	2	2	MGH	83.279	738	61459.9	mulch	glyphosate	humic
2023	2	3	CCC	73.9336	2639	195111	control	control	control
2023	2	3	CCH	72.3678	3250	235195	control	control	humic
2023	2	3	CGC	85.4765	1974	168731	control	glyphosate	control
2023	2	3	CGH	73.4995	2960	217558	control	glyphosate	humic
2023	2	3	MCC	87.3697	1286	112357	mulch	control	control
2023	2	3	MCH	88.7583	1253	111214	mulch	control	humic
2023	2	3	MGC	85.0926	886	75392	mulch	glyphosate	control
2023	2	3	MGH	80.4114	1378	110807	mulch	glyphosate	humic
2023	3	2	CCC	81.7769	2224	181872	control	control	control
2023	3	2	CCH	77.9104	2847	221811	control	control	humic
2023	3	2	CGC	70.1713	2066	144974	control	glyphosate	control
2023	3	2	CGH	75.7869	2796	211900	control	glyphosate	humic
2023	3	2	MCC	84.4866	1743	147260	mulch	control	control
2023	3	2	MCH	92.8388	1141	105929	mulch	control	humic
2023	3	2	MGC	92.2613	829	76484.6	mulch	glyphosate	control
2023	3	2	MGH	98.4262	791	77855.1	mulch	glyphosate	humic
2023	3	3	CCC	86.0226	1922	165335	control	control	control
2023	3	3	CCH	91.882	1370	125878	control	control	humic
2023	3	3	CGC	67.5984	2659	179744	control	glyphosate	control
2023	3	3	CGH	76.6341	2468	189133	control	glyphosate	humic
2023	3	3	MCC	81.3605	1974	160606	mulch	control	control
2023	3	3	MCH	94.0298	681	64034.3	mulch	control	humic
2023	3	3	MGC	91.8956	1069	98236.4	mulch	glyphosate	control
2023	3	3	MGH	93.9981	675	63448.7	mulch	glyphosate	humic
2023	4	2	CCC	86.065	2031	174798	control	control	control
2023	4	2	CCH	76.4515	2006	153362	control	control	humic
2023	4	2	CGC	71.3101	2123	143119	control	glyphosate	control
2023	4	2	CGH	81.1444	1549	125693	control	glyphosate	humic
2023	4	2	MCC	79.617	817	65047.1	mulch	control	control
2023	4	2	MCH	95.6997	672	64310.2	mulch	control	humic
2023	4	2	MGC	87.9854	1024	90097	mulch	glyphosate	control
2023	4	2	MGH	86.1897	1125	96963.4	mulch	glyphosate	humic
2023	4	3	CCC	89.164	1438	128218	control	control	control
2023	4	3	CCH	130.76	1912	125072	control	control	humic
2023	4	3	CGC	70.4671	2007	141427	control	glyphosate	control
2023	4	3	CGH	78.037	2194	171213	control	glyphosate	humic
2023	4	3	MCC	84.6906	554	46918.6	mulch	control	control
2023	4	3	MCH	88.4995	1141	100978	mulch	control	humic
2023	4	3	MGC	95.0079	668	63465.3	mulch	glyphosate	control
2023	4	3	MGH	85.4058	1156	98729.1	mulch	glyphosate	humic

### Sheet: Weed_biomass
year	treatment	mulch	glyphosate	humic_acid	replicate	weed biomass fresh weight	weed biomass dry weight
2023	CCC	control	control	control	1	1.865	1.375
2023	CCC	control	control	control	2	1.04	0.87
2023	CCC	control	control	control	3	1.755	1.405
2023	CCH	control	control	humic_acid	1	2.705	1.76
2023	CCH	control	control	humic_acid	2	1.785	1.315
2023	CCH	control	control	humic_acid	3	1.284	0.909
2023	CGC	control	glyphosate	control	1	0.535	0.425
2023	CGC	control	glyphosate	control	2	0.775	0.61
2023	CGC	control	glyphosate	control	3	0.63	0.47
2023	CGH	control	glyphosate	humic_acid	1	0.925	0.765
2023	CGH	control	glyphosate	humic_acid	2	1.01	0.79
2023	CGH	control	glyphosate	humic_acid	3	0.73	0.585
2023	MCC	mulch	control	control	1	0	0
2023	MCC	mulch	control	control	2	0	0
2023	MCC	mulch	control	control	3	0	0
2023	MCH	mulch	control	humic_acid	1	0	0
2023	MCH	mulch	control	humic_acid	2	0	0
2023	MCH	mulch	control	humic_acid	3	0	0
2023	MGC	mulch	glyphosate	control	1	0	0
2023	MGC	mulch	glyphosate	control	2	0	0
2023	MGC	mulch	glyphosate	control	3	0	0
2023	MGH	mulch	glyphosate	humic_acid	1	0	0
2023	MGH	mulch	glyphosate	humic_acid	2	0	0
2023	MGH	mulch	glyphosate	humic_acid	3	0	0
2024	CCC	control	control	control	1	2.52	0.64
2024	CCC	control	control	control	2	2.01	0.375
2024	CCC	control	control	control	3	1.97	0.43
2024	CCH	control	control	humic_acid	1	2.495	0.655
2024	CCH	control	control	humic_acid	2	3.005	0.595
2024	CCH	control	control	humic_acid	3	2.38	0.92
2024	CGC	control	glyphosate	control	1	0.645	0.265
2024	CGC	control	glyphosate	control	2	0.415	0.14
2024	CGC	control	glyphosate	control	3	0.915	0.365
2024	CGH	control	glyphosate	humic_acid	1	1.61	0.43
2024	CGH	control	glyphosate	humic_acid	2	0.935	0.305
2024	CGH	control	glyphosate	humic_acid	3	1.22	0.39
2024	MCC	mulch	control	control	1	0.79	0.22
2024	MCC	mulch	control	control	2	1.605	0.355
2024	MCC	mulch	control	control	3	1.535	0.3
2024	MCH	mulch	control	humic_acid	1	0.54	0.19
2024	MCH	mulch	control	humic_acid	2	0.95	0.245
2024	MCH	mulch	control	humic_acid	3	0	0
2024	MGC	mulch	glyphosate	control	1	0.71	0.17
2024	MGC	mulch	glyphosate	control	2	0.575	0.19
2024	MGC	mulch	glyphosate	control	3	0	0
2024	MGH	mulch	glyphosate	humic_acid	1	0.82	0.285
2024	MGH	mulch	glyphosate	humic_acid	2	0.935	0.22
2024	MGH	mulch	glyphosate	humic_acid	3	0	0

### Sheet: Assimilation_and_transpiration
year	treatment	mulch	glyphosate	humic_acid	replicate	licor E	licor A	licor Ca	licor Ci	licor gsw
2022	CCC	control	control	control	1	0.00098	3.36072	450.137	255.367	0.030645
2022	CCC	control	control	control	2	0.000748	2.35821	450.091	264.642	0.02276
2022	CCC	control	control	control	3	0.000836	3.16319	450.208	232.582	0.02549
2022	CCC	control	control	control	4	0.001057	1.78416	449.951	341.173	0.032617
2022	CCC	control	control	control	5	0.00127	4.02636	450.002	267.475	0.039616
2022	CCC	control	control	control	6	0.001493	3.48854	450.395	312.294	0.047483
2022	CCH	control	control	humic_acid	1	0.001199	3.20564	449.677	292.795	0.037528
2022	CCH	control	control	humic_acid	2	0.001225	2.85683	450.156	307.892	0.03765
2022	CCH	control	control	humic_acid	3	0.002736	3.10716	449.806	374.571	0.091806
2022	CCH	control	control	humic_acid	4	0.000833	2.3988	450.072	277.662	0.025209
2022	CCH	control	control	humic_acid	5	0.000753	2.8124	450.329	233.064	0.022713
2022	CCH	control	control	humic_acid	6	0.000911	2.96602	450.13	261.208	0.02803
2022	CGC	control	glyphosate	control	1	0.000828	2.96726	450.004	244.09	0.025426
2022	CGC	control	glyphosate	control	2	0.00098	3.11611	450.114	266.995	0.030492
2022	CGC	control	glyphosate	control	3	0.001015	3.54221	450.135	253.609	0.031961
2022	CGC	control	glyphosate	control	4	0.000601	2.04552	450.208	254.726	0.018548
2022	CGC	control	glyphosate	control	5	0.001177	3.37632	450.083	287.498	0.037797
2022	CGC	control	glyphosate	control	6	0.00092	3.00948	450.109	261.384	0.028845
2022	CGH	control	glyphosate	humic_acid	1	0.001545	5.44944	450.036	254.631	0.049592
2022	CGH	control	glyphosate	humic_acid	2	0.001366	4.51026	450.508	265.725	0.043686
2022	CGH	control	glyphosate	humic_acid	3	0.000742	2.45542	450.216	260.154	0.023001
2022	CGH	control	glyphosate	humic_acid	4	0.001434	4.52208	450.156	274.721	0.046432
2022	CGH	control	glyphosate	humic_acid	5	0.001123	3.41551	450.166	276.722	0.035537
2022	CGH	control	glyphosate	humic_acid	6	0.001777	5.31842	450.073	283.455	0.058031
2022	MCC	mulch	control	control	1	0.000768	2.70732	450.006	245.668	0.023407
2022	MCC	mulch	control	control	2	0.000935	3.55359	450.051	234.379	0.028913
2022	MCC	mulch	control	control	3	0.000944	2.59532	450.381	288.478	0.029275
2022	MCC	mulch	control	control	4	0.001117	2.11996	449.686	332.399	0.035137
2022	MCC	mulch	control	control	5	0.000857	2.92772	450.185	252.48	0.026276
2022	MCC	mulch	control	control	6	0.000742	1.65041	450.075	311.013	0.022344
2022	MCH	mulch	control	humic_acid	1	0.001685	5.65403	450.083	266.698	0.055233
2022	MCH	mulch	control	humic_acid	2	0.000419	1.24056	450.33	270.718	0.012429
2022	MCH	mulch	control	humic_acid	3	0.00082	2.92681	450.002	242.489	0.024885
2022	MCH	mulch	control	humic_acid	4	0.001638	5.44565	450.028	264.276	0.052521
2022	MCH	mulch	control	humic_acid	5	0.001427	3.1401	450.006	318.091	0.045162
2022	MCH	mulch	control	humic_acid	6	0.001793	3.4805	449.981	334.073	0.058461
2022	MGC	mulch	glyphosate	control	1	0.000507	1.2339	450.09	297.806	0.015002
2022	MGC	mulch	glyphosate	control	2	0.000419	1.08636	450.204	288.133	0.012285
2022	MGC	mulch	glyphosate	control	3	0.000365	1.03759	450.117	273.429	0.010614
2022	MGC	mulch	glyphosate	control	4	0.000733	2.54945	449.921	246.294	0.02214
2022	MGC	mulch	glyphosate	control	5	0.000467	1.19224	450.322	293.803	0.014004
2022	MGC	mulch	glyphosate	control	6	0.000798	2.60193	449.905	258.238	0.024203
2022	MGH	mulch	glyphosate	humic_acid	1	0.000691	2.23563	450.123	255.743	0.020498
2022	MGH	mulch	glyphosate	humic_acid	2	0.000808	2.91387	450.145	238.526	0.024257
2022	MGH	mulch	glyphosate	humic_acid	3	0.000667	2.59988	449.775	220.641	0.019799
2022	MGH	mulch	glyphosate	humic_acid	4	0.000971	2.69574	450.043	283.688	0.029535
2022	MGH	mulch	glyphosate	humic_acid	5	0.000568	1.32859	450.402	304.45	0.016975
2022	MGH	mulch	glyphosate	humic_acid	6	0.000956	2.10058	450.074	315.314	0.029464
2023	CCC	control	control	control	1	0.002057	5.70216	394.482	282.906	0.093147
2023	CCC	control	control	control	2	0.001871	3.54918	396.307	314.746	0.0838
2023	CCC	control	control	control	3	0.001828	6.47352	393.814	254.815	0.082428
2023	CCC	control	control	control	4	0.001292	3.66791	396.438	278.412	0.056141
2023	CCC	control	control	control	5	0.001938	6.18461	393.994	264.571	0.085518
2023	CCC	control	control	control	6	0.001446	5.30764	394.871	244.938	0.062199
2023	CCC	control	control	control	7	0.001158	3.1305	396.93	282.305	0.049581
2023	CCC	control	control	control	8	0.001039	3.3451	396.835	262.323	0.044177
2023	CCC	control	control	control	9	0.000932	2.23937	397.766	292.622	0.03922
2023	CCH	control	control	humic_acid	1	0.001209	4.77594	395.394	242.944	0.054655
2023	CCH	control	control	humic_acid	2	0.001506	5.85776	394.425	244.881	0.068579
2023	CCH	control	control	humic_acid	3	0.000726	4.36093	395.924	163.812	0.031624
2023	CCH	control	control	humic_acid	4	0.001175	4.22396	395.938	252.221	0.051695
2023	CCH	control	control	humic_acid	5	0.001579	1.94791	397.756	339.983	0.070879
2023	CCH	control	control	humic_acid	6	0.001277	3.88563	396.147	271.467	0.055833
2023	CCH	control	control	humic_acid	7	0.001218	2.88269	397.098	296.498	0.053016
2023	CCH	control	control	humic_acid	8	0.001507	4.43231	395.664	276.779	0.067193
2023	CCH	control	control	humic_acid	9	0.002141	5.93361	394.173	282.513	0.096903
2023	CGC	control	glyphosate	control	1	0.001562	5.03747	395.104	261.141	0.067009
2023	CGC	control	glyphosate	control	2	0.002167	6.49728	393.678	270.931	0.095538
2023	CGC	control	glyphosate	control	3	0.001743	3.93434	396.089	296.854	0.07405
2023	CGC	control	glyphosate	control	4	0.00135	3.8135	396.263	276.303	0.057448
2023	CGC	control	glyphosate	control	5	0.000763	2.24113	397.8	270.424	0.031513
2023	CGC	control	glyphosate	control	6	0.001499	4.13296	395.985	279.358	0.064307
2023	CGC	control	glyphosate	control	7	0.001081	3.05897	396.914	272.735	0.044396
2023	CGC	control	glyphosate	control	8	0.001146	3.48156	396.657	266.568	0.047865
2023	CGC	control	glyphosate	control	9	0.001737	4.84783	395.237	275.851	0.073652
2023	CGH	control	glyphosate	humic_acid	1	0.001283	3.46682	396.5	282.156	0.055089
2023	CGH	control	glyphosate	humic_acid	2	0.002119	5.9082	394.234	280.868	0.09492
2023	CGH	control	glyphosate	humic_acid	3	0.00202	5.31502	394.796	285.422	0.089073
2023	CGH	control	glyphosate	humic_acid	4	0.00132	4.30706	395.806	260.268	0.056469
2023	CGH	control	glyphosate	humic_acid	5	0.001277	4.10771	396.029	261.238	0.054214
2023	CGH	control	glyphosate	humic_acid	6	0.001401	4.74801	395.463	255.761	0.060186
2023	CGH	control	glyphosate	humic_acid	7	0.001345	2.29337	397.611	319.918	0.057703
2023	CGH	control	glyphosate	humic_acid	8	0.001124	3.24593	396.9	275.795	0.048256
2023	CGH	control	glyphosate	humic_acid	9	0.00101	1.71973	398.146	319.958	0.042913
2023	MCC	mulch	control	control	1	0.001384	3.58264	396.401	280.589	0.056482
2023	MCC	mulch	control	control	2	0.000798	1.77542	398.276	295.758	0.0322
2023	MCC	mulch	control	control	3	0.001028	2.05844	397.906	303.651	0.04134
2023	MCC	mulch	control	control	4	0.001453	4.31094	395.861	265.526	0.059387
2023	MCC	mulch	control	control	5	0.002006	4.6939	395.352	290.618	0.08333
2023	MCC	mulch	control	control	6	0.00147	2.07682	397.678	326.687	0.05937
2023	MCC	mulch	control	control	7	0.000939	3.05794	397.003	251.538	0.037209
2023	MCC	mulch	control	control	8	0.001636	3.7073	396.318	294.079	0.067591
2023	MCC	mulch	control	control	9	0.001542	3.60555	396.401	290.296	0.06299
2023	MCH	mulch	control	humic_acid	1	0.001588	3.94636	396.114	287.816	0.067048
2023	MCH	mulch	control	humic_acid	2	0.001312	2.40323	397.476	311.296	0.053718
2023	MCH	mulch	control	humic_acid	3	0.001309	2.75662	397.179	300.579	0.053685
2023	MCH	mulch	control	humic_acid	4	0.002277	4.0938	395.81	314.562	0.09808
2023	MCH	mulch	control	humic_acid	5	0.001224	3.79427	396.344	263.949	0.051157
2023	MCH	mulch	control	humic_acid	6	0.00165	4.07119	395.964	287.485	0.069134
2023	MCH	mulch	control	humic_acid	7	0.001011	2.25584	397.73	296.282	0.041389
2023	MCH	mulch	control	humic_acid	8	0.001362	2.0623	397.782	325.082	0.056738
2023	MCH	mulch	control	humic_acid	9	0.000831	1.9706	398.043	291.703	0.034153
2023	MGC	mulch	glyphosate	control	1	0.001076	1.97161	397.937	308.609	0.042412
2023	MGC	mulch	glyphosate	control	2	0.00135	2.69445	397.302	304.949	0.055388
2023	MGC	mulch	glyphosate	control	3	0.001058	2.59029	397.46	286.594	0.0429
2023	MGC	mulch	glyphosate	control	4	0.001406	3.07814	396.941	296.992	0.057619
2023	MGC	mulch	glyphosate	control	5	0.001419	3.04676	396.918	299.404	0.058653
2023	MGC	mulch	glyphosate	control	6	0.001138	2.77479	397.23	287.795	0.046619
2023	MGC	mulch	glyphosate	control	7	0.001188	2.45269	397.581	301.38	0.048069
2023	MGC	mulch	glyphosate	control	8	0.001353	2.71268	397.281	303.501	0.054854
2023	MGC	mulch	glyphosate	control	9	0.001066	2.14873	397.778	301.695	0.042277
2023	MGH	mulch	glyphosate	humic_acid	1	0.001455	2.15709	397.77	324.281	0.058959
2023	MGH	mulch	glyphosate	humic_acid	2	0.000699	1.01036	398.926	324.851	0.027408
2023	MGH	mulch	glyphosate	humic_acid	3	0.000917	1.97581	398.027	296.216	0.036264
2023	MGH	mulch	glyphosate	humic_acid	4	0.000275	2.97518	397.372	-46.4184	0.01092
2023	MGH	mulch	glyphosate	humic_acid	5	0.001101	2.26526	397.714	302.385	0.044811
2023	MGH	mulch	glyphosate	humic_acid	6	0.000962	2.25872	397.783	289.942	0.038664
2023	MGH	mulch	glyphosate	humic_acid	7	0.000941	1.46826	398.39	321.228	0.037697
2023	MGH	mulch	glyphosate	humic_acid	8	0.001251	2.94872	397.038	289.315	0.050588
2023	MGH	mulch	glyphosate	humic_acid	9	0.001293	2.9138	397.096	293.763	0.052479
2024	CCC	control	control	control	1	0.00353	7.73978	392.138	315.87	0.19456
2024	CCC	control	control	control	2	0.002272	7.15566	393.077	283.864	0.118339
2024	CCC	control	control	control	3	0.001439	5.55418	394.739	259.408	0.072067
2024	CCC	control	control	control	4	0.001196	3.73921	396.341	281.027	0.058048
2024	CCC	control	control	control	5	0.001248	3.54171	396.529	290.688	0.060615
2024	CCC	control	control	control	6	0.001433	4.92315	395.296	271.911	0.070847
2024	CCC	control	control	control	7	0.002146	5.01582	394.958	308.409	0.108567
2024	CCC	control	control	control	8	0.001479	5.2142	395.029	267.853	0.072615
2024	CCC	control	control	control	9	0.000721	1.96502	398.114	294.402	0.034356
2024	CCH	control	control	humic_acid	1	0.001094	4.03344	395.794	273.294	0.058003
2024	CCH	control	control	humic_acid	2	0.002194	1.26225	398.747	370.47	0.121533
2024	CCH	control	control	humic_acid	3	0.000697	1.67883	398.274	311.835	0.035867
2024	CCH	control	control	humic_acid	4	0.002069	4.21699	395.479	322.69	0.111
2024	CCH	control	control	humic_acid	5	0.00149	5.00809	394.876	278.456	0.076669
2024	CCH	control	control	humic_acid	6	0.000649	1.11216	398.739	330.475	0.031776
2024	CCH	control	control	humic_acid	7	0.002433	7.06728	392.918	292.535	0.128574
2024	CCH	control	control	humic_acid	8	0.00259	8.6479	391.69	278.489	0.137508
2024	CCH	control	control	humic_acid	9	0.001161	3.34463	396.644	291.378	0.05744
2024	CGC	control	glyphosate	control	1	0.001289	4.48288	395.715	267.506	0.061896
2024	CGC	control	glyphosate	control	2	0.001096	4.43837	395.781	247.32	0.052069
2024	CGC	control	glyphosate	control	3	0.000952	2.80699	397.307	285.367	0.045094
2024	CGC	control	glyphosate	control	4	0.001082	2.66656	397.378	301.305	0.051127
2024	CGC	control	glyphosate	control	5	0.00183	5.7846	394.398	277.523	0.088877
2024	CGC	control	glyphosate	control	6	0.000506	2.25469	397.88	232.824	0.023491
2024	CGC	control	glyphosate	control	7	0.000441	1.63627	398.454	258.033	0.02036
2024	CGC	control	glyphosate	control	8	0.001234	3.79735	396.278	280.596	0.058855
2024	CGC	control	glyphosate	control	9	0.000624	2.26456	397.854	262.928	0.02944
2024	CGH	control	glyphosate	humic_acid	1	0.002639	8.13416	392.117	282.548	0.134668
2024	CGH	control	glyphosate	humic_acid	2	0.001729	5.30977	394.839	283.257	0.085726
2024	CGH	control	glyphosate	humic_acid	3	0.00158	4.79527	395.316	284.056	0.07765
2024	CGH	control	glyphosate	humic_acid	4	0.001352	4.8602	395.418	264.192	0.065384
2024	CGH	control	glyphosate	humic_acid	5	0.00045	1.77499	398.436	250.008	0.020777
2024	CGH	control	glyphosate	humic_acid	6	0.000573	1.5334	398.438	294.155	0.026687
2024	CGH	control	glyphosate	humic_acid	7	0.001741	3.00593	396.87	328.594	0.086438
2024	CGH	control	glyphosate	humic_acid	8	0.001091	3.93967	396.202	263.431	0.052254
2024	CGH	control	glyphosate	humic_acid	9	0.000584	1.11561	398.898	320.81	0.027286
2024	MCC	mulch	control	control	1	0.001005	2.83041	397.271	287.589	0.04666
2024	MCC	mulch	control	control	2	0.00099	2.4856	397.579	298.877	0.046227
2024	MCC	mulch	control	control	3	0.0018	5.83867	394.4	272.877	0.085969
2024	MCC	mulch	control	control	4	0.001461	3.87133	396.142	294.013	0.069324
2024	MCC	mulch	control	control	5	0.00147	5.29088	394.887	261.443	0.070014
2024	MCC	mulch	control	control	6	0.002504	6.44295	393.62	297.753	0.124454
2024	MCC	mulch	control	control	7	0.001623	4.95467	395.207	281.207	0.07823
2024	MCC	mulch	control	control	8	0.000996	3.35231	396.728	268.196	0.046199
2024	MCC	mulch	control	control	9	0.000653	2.48215	397.633	253.014	0.029959
2024	MCH	mulch	control	humic_acid	1	0.001283	4.52938	395.687	266.038	0.061752
2024	MCH	mulch	control	humic_acid	2	0.001145	4.18905	395.984	260.58	0.05442
2024	MCH	mulch	control	humic_acid	3	0.001186	3.73711	396.352	277.244	0.056075
2024	MCH	mulch	control	humic_acid	4	0.000593	2.27304	397.837	252.365	0.027241
2024	MCH	mulch	control	humic_acid	5	0.000889	2.87605	397.203	272.726	0.041071
2024	MCH	mulch	control	humic_acid	6	0.001047	0.999918	398.843	352.966	0.048985
2024	MCH	mulch	control	humic_acid	7	0.001216	3.49828	396.578	285.602	0.05694
2024	MCH	mulch	control	humic_acid	8	0.001391	3.69052	396.413	294.517	0.066204
2024	MCH	mulch	control	humic_acid	9	0.001542	3.59122	396.39	305.371	0.073509
2024	MGC	mulch	glyphosate	control	1	0.000702	2.4643	397.681	262.439	0.03206
2024	MGC	mulch	glyphosate	control	2	0.001259	4.55993	395.62	257.619	0.058182
2024	MGC	mulch	glyphosate	control	3	0.000859	2.46519	397.693	285.109	0.039455
2024	MGC	mulch	glyphosate	control	4	0.00122	1.50616	398.376	342.618	0.056712
2024	MGC	mulch	glyphosate	control	5	0.000681	2.32131	397.818	264.885	0.03081
2024	MGC	mulch	glyphosate	control	6	0.00046	1.46431	398.597	273.89	0.020843
2024	MGC	mulch	glyphosate	control	7	0.000945	2.88553	397.281	279.989	0.044043
2024	MGC	mulch	glyphosate	control	8	0.001451	3.92816	396.335	292.452	0.068967
2024	MGC	mulch	glyphosate	control	9	0.001554	5.39859	394.866	265.831	0.074195
2024	MGH	mulch	glyphosate	humic_acid	1	0.000609	1.06024	398.954	325.228	0.027921
2024	MGH	mulch	glyphosate	humic_acid	2	0.001457	3.94918	396.054	290.525	0.068208
2024	MGH	mulch	glyphosate	humic_acid	3	0.001154	4.23069	395.956	256.222	0.053209
2024	MGH	mulch	glyphosate	humic_acid	4	0.001311	3.35564	396.685	296.564	0.0615
2024	MGH	mulch	glyphosate	humic_acid	5	0.001946	5.4745	394.657	287.54	0.093077
2024	MGH	mulch	glyphosate	humic_acid	6	0.000775	2.55877	397.474	271.264	0.035931
2024	MGH	mulch	glyphosate	humic_acid	7	0.001234	3.30448	396.607	291.822	0.057477
2024	MGH	mulch	glyphosate	humic_acid	8	0.001724	4.75808	395.347	289.134	0.081635
2024	MGH	mulch	glyphosate	humic_acid	9	0.00094	3.18263	396.945	268.03	0.04369
