## Supplemental Table S4 for "Orchard management alters citrus root and rhizosphere microbiomes with functional consequences for plant performance"

### Sheet: Sheet1
SampleID	TreatGroup	Soil	mulch	gly	humic	Active.or.killed	Rep	Block	well	end_status	ht_cm	sht_mass_g	rt_mass_g	rt_sht_ratio
C2_26	CCC.A	CCC	no	no	no	A	3	C2	26	none	0	0	0	0
C2_12	CGC.A	CGC	no	gly	no	A	4	C2	12	none	0	0	0	0
C4_22	CGC.A	CGC	no	gly	no	A	8	C4	22	none	0	0	0	0
C4_31	CGC.A	CGC	no	gly	no	A	7	C4	31	none	0	0	0	0
D2_31	CGC.A	CGC	no	gly	no	A	3	D2	31	none	0	0	0	0
C1_17	CGH.A	CGH	no	gly	humic	A	1	C1	17	none	0	0	0	0
C2_14	CGH.A	CGH	no	gly	humic	A	3	C2	14	none	0	0	0	0
C2_30	CGH.A	CGH	no	gly	humic	A	4	C2	30	none	0	0	0	0
C3_32	CGH.A	CGH	no	gly	humic	A	5	C3	32	none	0	0	0	0
C4_3	CGH.A	CGH	no	gly	humic	A	7	C4	3	none	0	0	0	0
C4_16	CGH.A	CGH	no	gly	humic	A	8	C4	16	none	0	0	0	0
D1_14	CGH.A	CGH	no	gly	humic	A	1	D1	14	none	0	0	0	0
D2_16	CGH.A	CGH	no	gly	humic	A	3	D2	16	none	0	0	0	0
D2_20	CGH.A	CGH	no	gly	humic	A	4	D2	20	none	0	0	0	0
D3_2	CGH.A	CGH	no	gly	humic	A	5	D3	2	none	0	0	0	0
D3_22	CGH.A	CGH	no	gly	humic	A	6	D3	22	none	0	0	0	0
D4_7	CGH.A	CGH	no	gly	humic	A	7	D4	7	none	0	0	0	0
D4_17	CGH.A	CGH	no	gly	humic	A	8	D4	17	none	0	0	0	0
C1_12	MCC.A	MCC	mulch	no	no	A	1	C1	12	none	0	0	0	0
C1_32	MCC.A	MCC	mulch	no	no	A	2	C1	32	none	0	0	0	0
C2_4	MCC.A	MCC	mulch	no	no	A	4	C2	4	none	0	0	0	0
C2_22	MCC.A	MCC	mulch	no	no	A	3	C2	22	none	0	0	0	0
C3_5	MCC.A	MCC	mulch	no	no	A	5	C3	5	none	0	0	0	0
C3_24	MCC.A	MCC	mulch	no	no	A	6	C3	24	none	0	0	0	0
C4_10	MCC.A	MCC	mulch	no	no	A	8	C4	10	none	0	0	0	0
C4_29	MCC.A	MCC	mulch	no	no	A	7	C4	29	none	0	0	0	0
D1_23	MCC.A	MCC	mulch	no	no	A	2	D1	23	none	0	0	0	0
D2_27	MCC.A	MCC	mulch	no	no	A	4	D2	27	none	0	0	0	0
D3_8	MCC.A	MCC	mulch	no	no	A	5	D3	8	none	0	0	0	0
D3_10	MCC.A	MCC	mulch	no	no	A	6	D3	10	none	0	0	0	0
D4_29	MCC.A	MCC	mulch	no	no	A	7	D4	29	none	0	0	0	0
D4_31	MCC.A	MCC	mulch	no	no	A	8	D4	31	none	0	0	0	0
C1_7	MCH.A	MCH	mulch	no	humic	A	2	C1	7	none	0	0	0	0
C1_30	MCH.A	MCH	mulch	no	humic	A	1	C1	30	none	0	0	0	0
C2_7	MCH.A	MCH	mulch	no	humic	A	3	C2	7	none	0	0	0	0
C3_2	MCH.A	MCH	mulch	no	humic	A	5	C3	2	none	0	0	0	0
C3_13	MCH.A	MCH	mulch	no	humic	A	6	C3	13	none	0	0	0	0
C4_13	MCH.A	MCH	mulch	no	humic	A	8	C4	13	none	0	0	0	0
C4_27	MCH.A	MCH	mulch	no	humic	A	7	C4	27	none	0	0	0	0
D1_1	MCH.A	MCH	mulch	no	humic	A	1	D1	1	none	0	0	0	0
D1_3	MCH.A	MCH	mulch	no	humic	A	2	D1	3	none	0	0	0	0
D2_1	MCH.A	MCH	mulch	no	humic	A	4	D2	1	none	0	0	0	0
D2_6	MCH.A	MCH	mulch	no	humic	A	3	D2	6	none	0	0	0	0
D3_11	MCH.A	MCH	mulch	no	humic	A	5	D3	11	none	0	0	0	0
D3_18	MCH.A	MCH	mulch	no	humic	A	6	D3	18	none	0	0	0	0
D4_22	MCH.A	MCH	mulch	no	humic	A	7	D4	22	none	0	0	0	0
D4_25	MCH.A	MCH	mulch	no	humic	A	8	D4	25	none	0	0	0	0
C2_1	MGC.A	MGC	mulch	gly	no	A	3	C2	1	none	0	0	0	0
C2_9	MGC.A	MGC	mulch	gly	no	A	4	C2	9	none	0	0	0	0
C3_4	MGC.A	MGC	mulch	gly	no	A	5	C3	4	none	0	0	0	0
C3_11	MGC.A	MGC	mulch	gly	no	A	6	C3	11	none	0	0	0	0
C4_20	MGC.A	MGC	mulch	gly	no	A	7	C4	20	none	0	0	0	0
C4_23	MGC.A	MGC	mulch	gly	no	A	8	C4	23	none	0	0	0	0
D1_15	MGC.A	MGC	mulch	gly	no	A	1	D1	15	none	0	0	0	0
D1_17	MGC.A	MGC	mulch	gly	no	A	2	D1	17	none	0	0	0	0
D2_29	MGC.A	MGC	mulch	gly	no	A	3	D2	29	none	0	0	0	0
D3_12	MGC.A	MGC	mulch	gly	no	A	6	D3	12	none	0	0	0	0
D3_20	MGC.A	MGC	mulch	gly	no	A	5	D3	20	none	0	0	0	0
D4_16	MGC.A	MGC	mulch	gly	no	A	7	D4	16	none	0	0	0	0
D4_26	MGC.A	MGC	mulch	gly	no	A	8	D4	26	none	0	0	0	0
C1_11	MGH.A	MGH	mulch	gly	humic	A	1	C1	11	none	0	0	0	0
C1_31	MGH.A	MGH	mulch	gly	humic	A	2	C1	31	none	0	0	0	0
C2_32	MGH.A	MGH	mulch	gly	humic	A	4	C2	32	none	0	0	0	0
C3_15	MGH.A	MGH	mulch	gly	humic	A	5	C3	15	none	0	0	0	0
C3_17	MGH.A	MGH	mulch	gly	humic	A	6	C3	17	none	0	0	0	0
C4_2	MGH.A	MGH	mulch	gly	humic	A	8	C4	2	none	0	0	0	0
C4_11	MGH.A	MGH	mulch	gly	humic	A	7	C4	11	none	0	0	0	0
D1_8	MGH.A	MGH	mulch	gly	humic	A	2	D1	8	none	0	0	0	0
D2_9	MGH.A	MGH	mulch	gly	humic	A	3	D2	9	none	0	0	0	0
D2_19	MGH.A	MGH	mulch	gly	humic	A	4	D2	19	none	0	0	0	0
D3_21	MGH.A	MGH	mulch	gly	humic	A	6	D3	21	none	0	0	0	0
D3_28	MGH.A	MGH	mulch	gly	humic	A	5	D3	28	none	0	0	0	0
D4_1	MGH.A	MGH	mulch	gly	humic	A	8	D4	1	none	0	0	0	0
D4_13	MGH.A	MGH	mulch	gly	humic	A	7	D4	13	none	0	0	0	0
D1_2	CGH.A	CGH	no	gly	humic	A	2	D1	2	plant	2	0.005	0.002	0.4
D1_13	MCC.A	MCC	mulch	no	no	A	1	D1	13	plant	2	0.004	0.001	0.25
D2_7	CCC.A	CCC	no	no	no	A	3	D2	7	plant	2.5	0.02	0.008	0.4
D2_3	MCC.A	MCC	mulch	no	no	A	3	D2	3	plant	2.5	0.005	0.001	0.2
C1_3	MGC.A	MGC	mulch	gly	no	A	1	C1	3	plant	2.6	0.005	0.003	0.6
D2_11	MGC.A	MGC	mulch	gly	no	A	4	D2	11	plant	3	0.01	0.004	0.4
D3_23	MCC.K	MCC	mulch	no	no	K	6	D3	23	plant	3.5	0.008	0.002	0.25
C1_6	MGC.A	MGC	mulch	gly	no	A	2	C1	6	plant	4	0.03	0.004	0.133333
D4_3	MGC.K	MGC	mulch	gly	no	K	7	D4	3	plant	4.2	0.05	0.07	1.4
C2_3	MGH.K	MGH	mulch	gly	humic	K	3	C2	3	plant	4.3	0.04	0.06	1.5
D1_5	CCC.A	CCC	no	no	no	A	1	D1	5	plant	4.5	0.06	0.09	1.5
D3_5	CCH.K	CCH	no	no	humic	K	6	D3	5	plant	4.5	0.04	0.07	1.75
D1_18	CGC.K	CGC	no	gly	no	K	1	D1	18	plant	4.5	0.06	0.08	1.33333
D2_5	MCC.K	MCC	mulch	no	no	K	4	D2	5	plant	4.5	0.05	0.13	2.6
C3_6	CCC.K	CCC	no	no	no	K	5	C3	6	plant	5	0.05	0.11	2.2
C1_9	CCH.A	CCH	no	no	humic	A	1	C1	9	plant	5	0.04	0.08	2
D1_7	CCH.A	CCH	no	no	humic	A	2	D1	7	plant	5	0.09	0.11	1.22222
D1_24	CCH.A	CCH	no	no	humic	A	1	D1	24	plant	5	0.1	0.13	1.3
C3_1	CGC.K	CGC	no	gly	no	K	6	C3	1	plant	5	0.09	0.17	1.88889
D1_21	CGC.A	CGC	no	gly	no	A	1	D1	21	plant	5	0.09	0.05	0.555556
D3_26	CGC.K	CGC	no	gly	no	K	5	D3	26	plant	5	0.06	0.09	1.5
D3_7	MGC.K	MGC	mulch	gly	no	K	6	D3	7	plant	5	0.04	0.08	2
D1_28	CGC.A	CGC	no	gly	no	A	2	D1	28	plant	5.2	0.08	0.1	1.25
D4_30	CGC.K	CGC	no	gly	no	K	8	D4	30	plant	5.2	0.02	0.04	2
C1_20	CCC.K	CCC	no	no	no	K	2	C1	20	plant	5.3	0.05	0.1	2
C1_5	CCC.A	CCC	no	no	no	A	2	C1	5	plant	5.4	0.04	0.09	2.25
C1_28	CCC.A	CCC	no	no	no	A	1	C1	28	plant	5.5	0.06	0.09	1.5
C4_25	CCC.A	CCC	no	no	no	A	8	C4	25	plant	5.5	0.09	0.11	1.22222
D1_11	CCC.K	CCC	no	no	no	K	2	D1	11	plant	5.5	0.12	0.19	1.58333
D2_32	CCC.K	CCC	no	no	no	K	3	D2	32	plant	5.5	0.08	0.11	1.375
D3_30	CCH.A	CCH	no	no	humic	A	5	D3	30	plant	5.5	0.1	0.12	1.2
C2_5	CGC.A	CGC	no	gly	no	A	3	C2	5	plant	5.5	0.07	0.12	1.71429
C4_8	CGC.K	CGC	no	gly	no	K	8	C4	8	plant	5.5	0.07	0.11	1.57143
C1_8	MGC.K	MGC	mulch	gly	no	K	2	C1	8	plant	5.5	0.09	0.15	1.66667
D1_6	MGC.K	MGC	mulch	gly	no	K	2	D1	6	plant	5.5	0.09	0.13	1.44444
C3_31	CCH.A	CCH	no	no	humic	A	6	C3	31	plant	5.6	0.08	0.1	1.25
C1_21	CCC.K	CCC	no	no	no	K	1	C1	21	plant	6	0.09	0.13	1.44444
D2_8	CCH.K	CCH	no	no	humic	K	3	D2	8	plant	6	0.1	0.15	1.5
D3_1	CCH.A	CCH	no	no	humic	A	6	D3	1	plant	6	0.09	0.14	1.55556
C1_4	CGC.A	CGC	no	gly	no	A	2	C1	4	plant	6	0.06	0.09	1.5
C1_27	MCC.K	MCC	mulch	no	no	K	1	C1	27	plant	6	0.1	0.21	2.1
C1_23	MCH.K	MCH	mulch	no	humic	K	2	C1	23	plant	6	0.06	0.02	0.333333
D2_18	MGC.K	MGC	mulch	gly	no	K	4	D2	18	plant	6	0.09	0.17	1.88889
D2_28	MGC.K	MGC	mulch	gly	no	K	3	D2	28	plant	6	0.09	0.18	2
C2_27	MGH.K	MGH	mulch	gly	humic	K	4	C2	27	plant	6	0.07	0.05	0.714286
D3_9	MGH.K	MGH	mulch	gly	humic	K	6	D3	9	plant	6	0.11	0.21	1.90909
C2_8	CCC.K	CCC	no	no	no	K	3	C2	8	plant	6.1	0.1	0.15	1.5
C3_25	CCH.K	CCH	no	no	humic	K	6	C3	25	plant	6.2	0.12	0.21	1.75
D1_20	CCH.K	CCH	no	no	humic	K	2	D1	20	plant	6.2	0.13	0.21	1.61539
D3_15	MCH.K	MCH	mulch	no	humic	K	5	D3	15	plant	6.2	0.1	0.16	1.6
D1_22	MGC.K	MGC	mulch	gly	no	K	1	D1	22	plant	6.2	0.16	0.19	1.1875
D1_26	MCC.K	MCC	mulch	no	no	K	1	D1	26	plant	6.3	0.11	0.16	1.45454
D2_21	MCC.K	MCC	mulch	no	no	K	3	D2	21	plant	6.4	0.14	0.23	1.64286
D3_17	MGH.K	MGH	mulch	gly	humic	K	5	D3	17	plant	6.4	0.12	0.18	1.5
D2_13	CCC.A	CCC	no	no	no	A	4	D2	13	plant	6.5	0.08	0.14	1.75
D3_32	CCC.A	CCC	no	no	no	A	6	D3	32	plant	6.5	0.06	0.09	1.5
D1_30	CCH.K	CCH	no	no	humic	K	1	D1	30	plant	6.5	0.17	0.25	1.47059
C1_18	CGC.K	CGC	no	gly	no	K	2	C1	18	plant	6.5	0.1	0.18	1.8
C2_2	CGC.K	CGC	no	gly	no	K	4	C2	2	plant	6.5	0.14	0.21	1.5
D1_16	CGC.K	CGC	no	gly	no	K	2	D1	16	plant	6.5	0.11	0.16	1.45454
D3_3	CGH.K	CGH	no	gly	humic	K	6	D3	3	plant	6.5	0.12	0.18	1.5
C2_6	MCH.A	MCH	mulch	no	humic	A	4	C2	6	plant	6.5	0.05	0.03	0.6
C3_9	MCH.K	MCH	mulch	no	humic	K	6	C3	9	plant	6.5	0.11	0.17	1.54546
C2_11	MGC.K	MGC	mulch	gly	no	K	4	C2	11	plant	6.5	0.11	0.2	1.81818
C3_27	MGC.K	MGC	mulch	gly	no	K	6	C3	27	plant	6.5	0.12	0.15	1.25
C2_23	MGH.A	MGH	mulch	gly	humic	A	3	C2	23	plant	6.5	0.09	0.07	0.777778
C2_20	CCC.A	CCC	no	no	no	A	4	C2	20	plant	6.6	0.13	0.17	1.30769
C3_28	CCC.A	CCC	no	no	no	A	6	C3	28	plant	6.6	0.11	0.17	1.54546
D2_24	CCH.A	CCH	no	no	humic	A	4	D2	24	plant	6.6	0.12	0.14	1.16667
C2_15	MCH.K	MCH	mulch	no	humic	K	3	C2	15	plant	6.6	0.13	0.25	1.92308
D3_31	CCC.K	CCC	no	no	no	K	5	D3	31	plant	6.7	0.12	0.19	1.58333
C3_8	MCC.K	MCC	mulch	no	no	K	6	C3	8	plant	6.7	0.12	0.15	1.25
C2_28	CGH.K	CGH	no	gly	humic	K	3	C2	28	plant	6.8	0.11	0.22	2
C2_24	CCC.K	CCC	no	no	no	K	4	C2	24	plant	7	0.12	0.19	1.58333
C3_7	CCC.A	CCC	no	no	no	A	5	C3	7	plant	7	0.13	0.2	1.53846
D1_9	CCC.K	CCC	no	no	no	K	1	D1	9	plant	7	0.19	0.27	1.42105
D1_12	CCC.A	CCC	no	no	no	A	2	D1	12	plant	7	0.1	0.07	0.7
D3_14	CCC.K	CCC	no	no	no	K	6	D3	14	plant	7	0.13	0.2	1.53846
C1_15	CCH.A	CCH	no	no	humic	A	2	C1	15	plant	7	0.14	0.16	1.14286
C1_25	CCH.K	CCH	no	no	humic	K	1	C1	25	plant	7	0.12	0.21	1.75
C2_19	CCH.K	CCH	no	no	humic	K	4	C2	19	plant	7	0.15	0.21	1.4
C2_29	CCH.A	CCH	no	no	humic	A	3	C2	29	plant	7	0.12	0.14	1.16667
C4_4	CGC.K	CGC	no	gly	no	K	7	C4	4	plant	7	0.12	0.18	1.5
D4_8	CGC.K	CGC	no	gly	no	K	7	D4	8	plant	7	0.12	0.18	1.5
C1_22	CGH.K	CGH	no	gly	humic	K	2	C1	22	plant	7	0.08	0.15	1.875
D3_6	MCC.K	MCC	mulch	no	no	K	5	D3	6	plant	7	0.1	0.18	1.8
D4_10	MCC.K	MCC	mulch	no	no	K	8	D4	10	plant	7	0.11	0.16	1.45454
C2_18	MCH.K	MCH	mulch	no	humic	K	4	C2	18	plant	7	0.13	0.19	1.46154
D2_12	MCH.K	MCH	mulch	no	humic	K	3	D2	12	plant	7	0.13	0.21	1.61539
C4_15	MGC.K	MGC	mulch	gly	no	K	7	C4	15	plant	7	0.14	0.15	1.07143
C3_12	CGC.A	CGC	no	gly	no	A	6	C3	12	plant	7.1	0.05	0.01	0.2
D3_4	CCC.A	CCC	no	no	no	A	5	D3	4	plant	7.2	0.11	0.11	1
C1_29	CGH.K	CGH	no	gly	humic	K	1	C1	29	plant	7.2	0.11	0.23	2.09091
C1_2	MCH.K	MCH	mulch	no	humic	K	1	C1	2	plant	7.3	0.09	0.21	2.33333
D4_21	MCH.K	MCH	mulch	no	humic	K	7	D4	21	plant	7.3	0.14	0.19	1.35714
C3_14	CGC.K	CGC	no	gly	no	K	5	C3	14	plant	7.4	0.14	0.2	1.42857
D4_18	MGC.K	MGC	mulch	gly	no	K	8	D4	18	plant	7.4	0.11	0.08	0.727273
D2_25	CCC.K	CCC	no	no	no	K	4	D2	25	plant	7.5	0.16	0.27	1.6875
D4_2	CCC.K	CCC	no	no	no	K	7	D4	2	plant	7.5	0.16	0.24	1.5
C1_1	CCH.K	CCH	no	no	humic	K	2	C1	1	plant	7.5	0.09	0.18	2
C4_28	CCH.A	CCH	no	no	humic	A	7	C4	28	plant	7.5	0.13	0.18	1.38461
D2_22	CCH.K	CCH	no	no	humic	K	4	D2	22	plant	7.5	0.17	0.26	1.52941
C2_31	CGC.K	CGC	no	gly	no	K	3	C2	31	plant	7.5	0.16	0.23	1.4375
D2_4	CGC.K	CGC	no	gly	no	K	3	D2	4	plant	7.5	0.21	0.29	1.38095
D4_32	CGC.A	CGC	no	gly	no	A	8	D4	32	plant	7.5	0.13	0.12	0.923077
C1_16	CGH.A	CGH	no	gly	humic	A	2	C1	16	plant	7.5	0.1	0.15	1.5
D1_4	CGH.K	CGH	no	gly	humic	K	2	D1	4	plant	7.5	0.21	0.25	1.19048
C2_17	MCC.K	MCC	mulch	no	no	K	3	C2	17	plant	7.5	0.12	0.21	1.75
D4_12	MCC.K	MCC	mulch	no	no	K	7	D4	12	plant	7.5	0.16	0.24	1.5
D2_2	MCH.K	MCH	mulch	no	humic	K	4	D2	2	plant	7.5	0.17	0.23	1.35294
D3_19	MCH.K	MCH	mulch	no	humic	K	6	D3	19	plant	7.5	0.12	0.25	2.08333
C3_29	MGC.K	MGC	mulch	gly	no	K	5	C3	29	plant	7.5	0.15	0.21	1.4
C3_20	MGH.K	MGH	mulch	gly	humic	K	6	C3	20	plant	7.5	0.14	0.21	1.5
C4_6	MGH.K	MGH	mulch	gly	humic	K	7	C4	6	plant	7.5	0.14	0.18	1.28571
C4_26	MGH.K	MGH	mulch	gly	humic	K	8	C4	26	plant	7.5	0.15	0.18	1.2
D2_23	MGH.K	MGH	mulch	gly	humic	K	4	D2	23	plant	7.5	0.15	0.26	1.73333
D2_14	CGC.A	CGC	no	gly	no	A	4	D2	14	plant	7.7	0.16	0.18	1.125
D1_19	MGH.A	MGH	mulch	gly	humic	A	1	D1	19	plant	7.7	0.2	0.21	1.05
C4_12	CCC.A	CCC	no	no	no	A	7	C4	12	plant	7.8	0.14	0.2	1.42857
D4_15	MCH.K	MCH	mulch	no	humic	K	8	D4	15	plant	7.9	0.16	0.21	1.3125
D4_6	CCC.A	CCC	no	no	no	A	8	D4	6	plant	8	0.16	0.14	0.875
D2_17	CCH.A	CCH	no	no	humic	A	3	D2	17	plant	8	0.12	0.16	1.33333
C1_19	CGC.A	CGC	no	gly	no	A	1	C1	19	plant	8	0.12	0.11	0.916667
D3_16	CGC.A	CGC	no	gly	no	A	6	D3	16	plant	8	0.11	0.05	0.454545
D3_29	CGH.K	CGH	no	gly	humic	K	5	D3	29	plant	8	0.16	0.21	1.3125
D4_4	CGH.K	CGH	no	gly	humic	K	8	D4	4	plant	8	0.18	0.21	1.16667
C1_14	MCC.K	MCC	mulch	no	no	K	2	C1	14	plant	8	0.16	0.35	2.1875
C3_18	MCH.K	MCH	mulch	no	humic	K	5	C3	18	plant	8	0.16	0.25	1.5625
C4_17	MCH.K	MCH	mulch	no	humic	K	7	C4	17	plant	8	0.17	0.22	1.29412
C4_30	MCH.K	MCH	mulch	no	humic	K	8	C4	30	plant	8	0.15	0.2	1.33333
D1_32	MCH.K	MCH	mulch	no	humic	K	1	D1	32	plant	8	0.21	0.25	1.19048
C1_26	MGC.K	MGC	mulch	gly	no	K	1	C1	26	plant	8	0.12	0.25	2.08333
D1_10	MGH.K	MGH	mulch	gly	humic	K	2	D1	10	plant	8	0.21	0.29	1.38095
D2_26	MGH.K	MGH	mulch	gly	humic	K	3	D2	26	plant	8	0.17	0.32	1.88235
C3_10	CGC.A	CGC	no	gly	no	A	5	C3	10	plant	8.1	0.13	0.1	0.769231
D4_20	CGC.A	CGC	no	gly	no	A	7	D4	20	plant	8.1	0.11	0.13	1.18182
C3_21	MGH.K	MGH	mulch	gly	humic	K	5	C3	21	plant	8.1	0.16	0.22	1.375
D1_29	MGH.K	MGH	mulch	gly	humic	K	1	D1	29	plant	8.1	0.21	0.29	1.38095
C4_21	MCC.K	MCC	mulch	no	no	K	7	C4	21	plant	8.2	0.16	0.21	1.3125
D1_31	MCC.K	MCC	mulch	no	no	K	2	D1	31	plant	8.2	0.21	0.27	1.28571
C1_13	MGH.K	MGH	mulch	gly	humic	K	2	C1	13	plant	8.2	0.17	0.32	1.88235
D4_24	MGH.K	MGH	mulch	gly	humic	K	7	D4	24	plant	8.2	0.15	0.18	1.2
C3_19	CCC.K	CCC	no	no	no	K	6	C3	19	plant	8.3	0.16	0.23	1.4375
C4_14	CGH.K	CGH	no	gly	humic	K	8	C4	14	plant	8.4	0.15	0.25	1.66667
C4_24	CCC.K	CCC	no	no	no	K	8	C4	24	plant	8.5	0.18	0.22	1.22222
D4_28	CCC.K	CCC	no	no	no	K	8	D4	28	plant	8.5	0.15	0.22	1.46667
C2_21	CCH.A	CCH	no	no	humic	A	4	C2	21	plant	8.5	0.2	0.29	1.45
C4_18	CCH.A	CCH	no	no	humic	A	8	C4	18	plant	8.5	0.18	0.23	1.27778
D4_19	CCH.K	CCH	no	no	humic	K	7	D4	19	plant	8.5	0.17	0.22	1.29412
D4_27	CCH.K	CCH	no	no	humic	K	8	D4	27	plant	8.5	0.14	0.2	1.42857
C1_10	CGC.K	CGC	no	gly	no	K	1	C1	10	plant	8.5	0.14	0.27	1.92857
C3_3	CGH.A	CGH	no	gly	humic	A	6	C3	3	plant	8.5	0.18	0.14	0.777778
D2_10	CGH.K	CGH	no	gly	humic	K	3	D2	10	plant	8.5	0.21	0.3	1.42857
C2_13	MCC.K	MCC	mulch	no	no	K	4	C2	13	plant	8.5	0.17	0.29	1.70588
C2_16	MGC.K	MGC	mulch	gly	no	K	3	C2	16	plant	8.5	0.15	0.23	1.53333
C2_25	CGH.K	CGH	no	gly	humic	K	4	C2	25	plant	8.6	0.17	0.28	1.64706
D1_25	CGH.K	CGH	no	gly	humic	K	1	D1	25	plant	8.7	0.24	0.32	1.33333
D3_24	CCH.K	CCH	no	no	humic	K	5	D3	24	plant	8.8	0.17	0.24	1.41176
C3_30	MCC.K	MCC	mulch	no	no	K	5	C3	30	plant	8.9	0.22	0.28	1.27273
C2_10	CCH.K	CCH	no	no	humic	K	3	C2	10	plant	9	0.15	0.13	0.866667
D4_9	CCH.A	CCH	no	no	humic	A	7	D4	9	plant	9	0.18	0.17	0.944444
D4_23	CCH.A	CCH	no	no	humic	A	8	D4	23	plant	9	0.2	0.23	1.15
D2_30	CGC.K	CGC	no	gly	no	K	4	D2	30	plant	9	0.2	0.34	1.7
D3_27	CGC.A	CGC	no	gly	no	A	5	D3	27	plant	9	0.17	0.17	1
C3_16	CGH.K	CGH	no	gly	humic	K	5	C3	16	plant	9	0.18	0.23	1.27778
C4_7	MGC.K	MGC	mulch	gly	no	K	8	C4	7	plant	9	0.21	0.24	1.14286
D3_13	MGC.K	MGC	mulch	gly	no	K	5	D3	13	plant	9	0.2	0.26	1.3
C1_24	MGH.K	MGH	mulch	gly	humic	K	1	C1	24	plant	9	0.17	0.2	1.17647
D4_11	CCC.A	CCC	no	no	no	A	7	D4	11	plant	9.2	0.21	0.18	0.857143
C3_26	CCH.A	CCH	no	no	humic	A	5	C3	26	plant	9.5	0.2	0.21	1.05
D2_15	CGH.K	CGH	no	gly	humic	K	4	D2	15	plant	9.5	0.2	0.29	1.45
D4_5	CGH.K	CGH	no	gly	humic	K	7	D4	5	plant	9.5	0.23	0.24	1.04348
D1_27	MCH.K	MCH	mulch	no	humic	K	2	D1	27	plant	9.5	0.3	0.39	1.3
C3_23	CCH.K	CCH	no	no	humic	K	5	C3	23	plant	9.6	0.24	0.28	1.16667
C4_19	MCC.K	MCC	mulch	no	no	K	8	C4	19	plant	9.6	0.26	0.3	1.15385
C4_5	CCH.K	CCH	no	no	humic	K	8	C4	5	plant	10	0.25	0.31	1.24
C4_32	CGH.K	CGH	no	gly	humic	K	7	C4	32	plant	10	0.24	0.27	1.125
D4_14	MGH.K	MGH	mulch	gly	humic	K	8	D4	14	plant	10	0.24	0.27	1.125
C3_22	CGH.K	CGH	no	gly	humic	K	6	C3	22	plant	10.1	0.23	0.36	1.56522
C4_9	CCC.K	CCC	no	no	no	K	7	C4	9	plant	10.5	0.25	0.3	1.2
C4_1	CCH.K	CCH	no	no	humic	K	7	C4	1	plant	11	0.27	0.32	1.18518
D3_25	CGC.K	CGC	no	gly	no	K	6	D3	25	plant	11	0.28	0.34	1.21429
